# Enhanced transmissibility of XBB.1.5 is contributed by both strong ACE2 binding and antibody evasion

**DOI:** 10.1101/2023.01.03.522427

**Authors:** Can Yue, Weiliang Song, Lei Wang, Fanchong Jian, Xiaosu Chen, Fei Gao, Zhongyang Shen, Youchun Wang, Xiangxi Wang, Yunlong Cao

**Author notes:** Correspondence: Xiangxi Wang, Yunlong Cao. These authors contributed equally (Can Yue, Weiliang Song).

## Abstract

SARS-CoV-2 recombinant subvariant XBB.1.5 is growing rapidly in the United States, carrying an additional Ser486Pro substitution compared to XBB.1 and outcompeting BQ.1.1 and other XBB sublineages. The underlying mechanism for such high transmissibility remains unclear. Here we show that XBB.1.5 exhibits a substantially higher hACE2-binding affinity compared to BQ.1.1 and XBB/XBB.1. Convalescent plasma samples from BA.1, BA.5, and BF.7 breakthrough infection are significantly evaded by both XBB.1 and XBB.1.5, with XBB.1.5 displaying slightly weaker immune evasion capability than XBB.1. Evusheld and Bebtelovimab could not neutralize XBB.1/XBB.1.5, while Sotrovimab remains weakly reactive and notably, SA55 is still highly effective. The fact that XBB.1 and XBB.1.5 showed comparable antibody evasion but distinct transmissibility suggests enhanced receptor-binding affinity would indeed lead to higher growth advantages. The strong hACE2 binding of XBB.1.5 could also enable its tolerance of further immune escape mutations, which should be closely monitored.
