## Supplementary Table 1 for "Enhanced transmissibility of XBB.1.5 is contributed by both strong ACE2 binding and antibody evasion"

### Sheet: Vaccinated
Sample Type	Gender	Age	SARS-CoV-2 vaccination status	The first dose of vaccine		The second dose of vaccine		The third dose of vaccine		The fourth dose of vaccine		Sampling time point	Time interval between sampling and discharge	Hospital admission date	Time interval between sampling and admission
				Vaccination Time	Vaccine Type	Vaccination Time	Vaccine Type	Vaccination Time	Vaccine Type	Vaccination Time	Vaccine Type
CoronaVac x 3 → BA.5 infection	male	51	3	2021-01-07	inactivated vaccine	2021-02-04	inactivated vaccine	2021-10-27	inactivated vaccine	——	——	2022-08-06	13	2022-07-04	33
CoronaVac x 3 → BA.5 infection	male	34	3	2021-06-29	inactivated vaccine	2021-08-02	inactivated vaccine	2022-04-25	inactivated vaccine	——	——	2022-08-06	18	2022-07-10	27
CoronaVac x 3 → BA.5 infection	male	37	3	2021-06-06	inactivated vaccine	2021-06-27	inactivated vaccine	2021-12-27	inactivated vaccine	——	——	2022-08-06	14	2022-07-05	32
CoronaVac x 3 → BA.5 infection	male	53	3	2021-03-14	inactivated vaccine	2021-03-28	inactivated vaccine	2021-10-31	inactivated vaccine	——	——	2022-08-06	18	2022-07-04	33
CoronaVac x 3 → BA.5 infection	male	25	3	2021-05-20	inactivated vaccine	2021-06-21	inactivated vaccine	2021-12-29	inactivated vaccine	——	——	2022-08-06	20	2022-07-06	31
CoronaVac x 3 → BA.5 infection	male	21	3	2021-05-20	inactivated vaccine	2021-06-15	inactivated vaccine	2021-12-20	inactivated vaccine	——	——	2022-08-06	20	2022-07-05	32
CoronaVac x 3 → BA.5 infection	male	21	3	2021-05-21	inactivated vaccine	2021-06-19	inactivated vaccine	2021-11-21	inactivated vaccine	——	——	2022-08-06	15	2022-07-19	18
CoronaVac x 3 → BA.5 infection	male	38	3	2021-06-01	inactivated vaccine	2021-06-25	inactivated vaccine	2022-01-25	inactivated vaccine	——	——	2022-08-06	14	2022-07-20	17
CoronaVac x 3 → BA.5 infection	male	25	3	2021-01-12	inactivated vaccine	2021-02-02	inactivated vaccine	2021-10-27	inactivated vaccine	——	——	2022-08-11	25	2022-07-06	36
CoronaVac x 3 → BA.5 infection	female	24	3	2021-04-20	inactivated vaccine	2021-05-18	inactivated vaccine	2021-12-13	inactivated vaccine	——	——	2022-09-14	62	2022-07-02	74
CoronaVac x 3 → BA.5 infection	male	48	3	2020-12-27	inactivated vaccine	2021-01-10	inactivated vaccine	2021-12-27	inactivated vaccine	——	——	2022-09-21	18	2022-08-24	28
CoronaVac x 3 → BA.5 infection	male	41	3	2021-06-09	inactivated vaccine	2021-09-14	inactivated vaccine	2022-05-18	inactivated vaccine	——	——	2022-09-19	8	2022-08-28	22
CoronaVac x 3 → BA.5 infection	male	43	3	2021-03-28	inactivated vaccine	2021-05-12	inactivated vaccine	2021-11-24	inactivated vaccine	——	——	2022-09-19	8	2022-08-29	21
CoronaVac x 3 → BA.5 infection	female	33	3	2021-06-02	inactivated vaccine	2021-07-02	inactivated vaccine	2022-06-03	inactivated vaccine	——	——	2022-09-19	10	2022-09-02	17
CoronaVac x 3 → BA.5 infection	male	28	3	2020-12-31	inactivated vaccine	2021-01-25	inactivated vaccine	2021-09-28	inactivated vaccine	——	——	2022-09-19	8	2022-09-03	16
CoronaVac x 3 → BA.5 infection	male	31	3	2021-04-22	inactivated vaccine	2021-05-16	inactivated vaccine	2021-12-10	inactivated vaccine	——	——	2022-09-30	10	2022-08-29	32
CoronaVac x 3 → BA.5 infection	male	40	3	2021-03-31	inactivated vaccine	2021-05-06	inactivated vaccine	2021-11-16	inactivated vaccine	——	——	2022-09-30	17	2022-08-28	33
CoronaVac x 3 → BA.5 infection	male	39	3	2021-03-28	inactivated vaccine	2021-04-30	inactivated vaccine	2021-11-21	inactivated vaccine	——	——	2022-09-30	18	2022-08-28	33
CoronaVac x 3 → BA.5 infection	female	35	3	2021-01-13	inactivated vaccine	2021-01-31	inactivated vaccine	2021-11-14	inactivated vaccine	——	——	2022-09-30	15	2022-08-31	30
CoronaVac x 3 → BA.5 infection	female	24	3	2021-04-19	inactivated vaccine	2021-05-24	inactivated vaccine	2021-12-22	inactivated vaccine	——	——	2022-09-30	13	2022-08-31	30
CoronaVac x 3 → BA.5 infection	male	41	3	2021-03-27	inactivated vaccine	2021-05-09	inactivated vaccine	2021-11-20	inactivated vaccine	——	——	2022-09-30	19	2022-08-28	33
CoronaVac x 3 → BA.5 infection	male	52	3	2021-04-12	inactivated vaccine	2021-05-13	inactivated vaccine	2021-11-27	inactivated vaccine	——	——	2022-10-11	28	2022-09-01	40
CoronaVac x 3 → BA.5 infection	male	29	3	2021-03-28	inactivated vaccine	2021-05-08	inactivated vaccine	2021-11-13	inactivated vaccine	——	——	2022-10-11	24	2022-09-01	40
CoronaVac x 3 → BA.5 infection	male	31	3	2021-01-04	inactivated vaccine	2021-02-01	inactivated vaccine	2022-02-07	inactivated vaccine	——	——	2022-10-11	24	2022-09-01	40
CoronaVac x 3 → BA.5 infection	female	32	3	2021-01-06	inactivated vaccine	2021-01-28	inactivated vaccine	2022-04-14	inactivated vaccine	——	——	2022-10-11	18	2022-09-02	39
CoronaVac x 3 → BA.5 infection	female	41	3	2021-06-01	inactivated vaccine	2021-06-24	inactivated vaccine	2021-12-27	inactivated vaccine	——	——	2022-10-11	23	2022-09-03	38
CoronaVac x 3 → BA.5 infection	male	28	3	2021-03-31	inactivated vaccine	2021-05-07	inactivated vaccine	2021-11-07	inactivated vaccine	——	——	2022-10-11	24	2022-09-04	37
CoronaVac x 3 → BA.5 infection	female	27	3	2021-04-15	inactivated vaccine	2021-05-07	inactivated vaccine	2021-11-24	inactivated vaccine	——	——	2022-10-11	26	2022-09-03	38
CoronaVac x 3 → BA.5 infection	female	52	3	2021-01-05	inactivated vaccine	2021-01-22	inactivated vaccine	2021-09-28	inactivated vaccine	——	——	2022-10-11	25	2022-09-03	38
CoronaVac x 3 → BA.5 infection	female	47	3	2021-04-13	inactivated vaccine	2021-05-12	inactivated vaccine	2021-12-30	inactivated vaccine	——	——	2022-10-11	22	2022-09-03	38
CoronaVac x 3 → BA.5 infection	female	27	3	2021-03-25	inactivated vaccine	2021-04-15	inactivated vaccine	2021-11-28	inactivated vaccine	——	——	2022-10-11	24	2022-08-29	43
CoronaVac x 3 → BA.5 infection	female	48	3	2021-04-21	inactivated vaccine	2021-05-20	inactivated vaccine	2021-12-09	inactivated vaccine	——	——	2022-10-11	17	2022-09-06	35
CoronaVac x 3 → BA.5 infection	female	51	3	2021-04-01	inactivated vaccine	2021-05-12	inactivated vaccine	2021-12-03	inactivated vaccine	——	——	2022-10-11	16	2022-09-04	37
CoronaVac x 3 → BA.5 infection	female	72	3	2021-06-04	inactivated vaccine	2021-06-25	inactivated vaccine	2021-12-29	inactivated vaccine	——	——	2022-10-11	27	2022-08-29	43
CoronaVac x 3 → BA.5 infection	male	34	3	2021-04-08	inactivated vaccine	2021-05-08	inactivated vaccine	2021-11-09	inactivated vaccine	——	——	2022-10-11	9	2022-08-31	41
CoronaVac x 3 → BA.5 infection	male	53	3	2021-04-08	inactivated vaccine	2021-05-04	inactivated vaccine	2021-11-13	inactivated vaccine	——	——	2022-10-11	32	2022-08-30	42
mRNA → BA.5 infection	male	36	3	2021-06-25	mRNA vaccine (Moderna)	2021-08-28	mRNA vaccine (Moderna)	2022-03-28	mRNA vaccine (Moderna)	——	——	2022-10-29	——	2022-10-14	15
mRNA → BA.5 infection	female	52	3	2021-05-15	mRNA vaccine (BioNTech)	2021-06-21	mRNA vaccine (BioNTech)	2022-01-22	adenovirus vector based (AstraZeneca)	——	——	2022-10-29	——	2022-10-14	15
mRNA → BA.5 infection	male	24	4	2021-06-14	inactivated vaccine (CoronaVac)	2021-10-15	inactivated vaccine (CoronaVac)	2022-02-17	mRNA vaccine (BioNTech)	2022-08-17	mRNA vaccine(BioNTech)	2022-11-02	——	2022-10-14	19
mRNA → BA.5 infection	female	36	3	2021-06-10	mRNA vaccine (Moderna)	2021-09-11	mRNA vaccine (Moderna)	2022-01-03	mRNA vaccine (Moderna)	——	——	2022-11-02	——	2022-10-19	14
mRNA → BA.5 infection	male	38	3	2021-07-06	mRNA vaccine (BioNTech)	2021-08-03	mRNA vaccine (BioNTech)	2022-01-30	mRNA vaccine (BioNTech)	——	——	2022-11-02	——	2022-10-19	14
mRNA → BA.5 infection	male	45	3	2022-08-21	mRNA vaccine (BioNTech)	2022-09-11	mRNA vaccine (BioNTech)	2022-04-10	mRNA vaccine (BioNTech)	——	——	2022-11-04	——	2022-10-19	16
mRNA → BA.5 infection	female	29	3	unkonwn	mRNA vaccine (BioNTech)	unkonwn	mRNA vaccine (BioNTech)	2022-03-31	mRNA vaccine (BioNTech)	——	——	2022-11-07	——	2022-10-21	17
mRNA → BA.5 infection	female	33	2	2021-04-21	mRNA vaccine (BioNTech)	2021-11-26	mRNA vaccine (BioNTech)	——	——			2022-11-14	——	2022-10-25	20
mRNA → BA.5 infection	male	24	4	2021-10-01	mRNA vaccine (BioNTech)	2021-10-29	mRNA vaccine (BioNTech)	2022-01-27	mRNA vaccine(BioNTech)	2022-08-28	mRNA vaccine(BioNTech)	2022-11-16	——	2022-10-27	20
mRNA → BA.5 infection	female	33	3	2021-07-10	mRNA vaccine (Moderna)	2021-08-07	mRNA vaccine (Moderna)	2022-01-13	mRNA vaccine(Moderna)			2022-11-23	——	2022-11-08	15
CoronaVac x 3 → BF.7 infection	female	37	3	2021-05-14	inactivated vaccine	2021-06-11	inactivated vaccine	2022-01-10	inactivated vaccine	——	——	2022-11-19	38	2022-10-03	47
CoronaVac x 3 → BF.7 infection	female	38	3	2021-01-09	inactivated vaccine	2021-02-03	inactivated vaccine	2021-11-08	inactivated vaccine	——	——	2022-11-20	31	2022-10-09	42
CoronaVac x 3 → BF.7 infection	male	29	3	2021-07-01	inactivated vaccine	2021-08-03	inactivated vaccine	2022-02-11	inactivated vaccine	——	——	2022-11-20	24	2022-10-21	30
CoronaVac x 3 → BF.7 infection	female	44	3	2021-04-02	inactivated vaccine	2021-04-23	inactivated vaccine	2021-11-08	inactivated vaccine	——	——	2022-11-20	37	2022-10-07	44
CoronaVac x 3 → BF.7 infection	female	27	3	2021-05-12	inactivated vaccine	2021-06-12	inactivated vaccine	2022-01-30	inactivated vaccine	——	——	2022-11-20	22	2022-10-24	27
CoronaVac x 3 → BF.7 infection	female	27	3	2021-05-22	inactivated vaccine	2021-06-13	inactivated vaccine	2022-01-22	inactivated vaccine	——	——	2022-11-21	25	2022-10-13	39
CoronaVac x 3 → BF.7 infection	female	45	3	2021-05-24	inactivated vaccine	2021-06-16	inactivated vaccine	2022-01-11	inactivated vaccine	——	——	2022-11-21	44	2022-10-01	51
CoronaVac x 3 → BF.7 infection	female	34	3	2021-07-27	inactivated vaccine	2021-10-23	inactivated vaccine	2022-07-24	inactivated vaccine	——	——	2022-11-21	35	2022-10-10	42
CoronaVac x 3 → BF.7 infection	female	43	3	2021-05-24	inactivated vaccine	2021-06-16	inactivated vaccine	2022-04-10	inactivated vaccine	——	——	2022-11-21	28	2022-10-11	41
CoronaVac x 3 → BF.7 infection	male	26	3	2021-01-03	inactivated vaccine	2021-01-30	inactivated vaccine	2021-10-25	inactivated vaccine	——	——	2022-11-21	27	2022-10-14	38
CoronaVac x 3 → BF.7 infection	female	32	3	2021-05-14	inactivated vaccine	2021-06-19	inactivated vaccine	2022-01-05	inactivated vaccine	——	——	2022-11-21	28	2022-10-19	33
CoronaVac x 3 → BF.7 infection	male	45	3	2021-06-01	inactivated vaccine	2021-06-25	inactivated vaccine	2022-01-26	inactivated vaccine	——	——	2022-11-21	28	2022-10-19	33
CoronaVac x 3 → BF.7 infection	female	56	3	2021-07-16	inactivated vaccine	2021-08-07	inactivated vaccine	2022-02-09	inactivated vaccine	——	——	2022-11-22	33	2022-10-14	39
CoronaVac x 3 → BF.7 infection	female	29	3	2021-04-02	inactivated vaccine	2021-04-25	inactivated vaccine	2021-11-10	inactivated vaccine	——	——	2022-11-22	32	2022-10-14	39
CoronaVac x 3 → BF.7 infection	female	23	3	2021-05-12	inactivated vaccine	2021-06-08	inactivated vaccine	2022-04-06	inactivated vaccine	——	——	2022-11-22	33	2022-10-14	39
CoronaVac x 3 → BF.7 infection	female	33	3	2021-01-05	inactivated vaccine	2021-02-02	inactivated vaccine	2022-10-25	inactivated vaccine	——	——	2022-11-22	32	2022-10-13	40
CoronaVac x 3 → BF.7 infection	male	25	3	2021-09-22	inactivated vaccine	2021-11-30	inactivated vaccine	2022-06-15	inactivated vaccine	——	——	2022-11-22	34	2022-10-13	40
CoronaVac x 3 → BF.7 infection	female	41	3	2021-05-08	inactivated vaccine	2021-06-11	inactivated vaccine	2022-01-12	inactivated vaccine	——	——	2022-11-22	28	2022-10-21	32
CoronaVac x 3 → BF.7 infection	female	39	3	2021-05-08	inactivated vaccine	2021-06-09	inactivated vaccine	2022-04-12	inactivated vaccine	——	——	2022-11-23	23	2022-10-22	32
CoronaVac x 3 → BF.7 infection	male	47	3	2021-06-01	inactivated vaccine	2021-06-22	inactivated vaccine	2022-04-06	inactivated vaccine	——	——	2022-11-23	25	2022-10-19	35
CoronaVac x 3 → BF.7 infection	female	33	3	2021-04-02	inactivated vaccine	2021-04-23	inactivated vaccine	2021-11-11	inactivated vaccine	——	——	2022-11-23	33	2022-10-14	40
CoronaVac x 3 → BF.7 infection	female	38	3	2021-08-14	inactivated vaccine	2021-09-27	inactivated vaccine	2022-04-03	inactivated vaccine	——	——	2022-11-23	38	2022-10-07	47
CoronaVac x 3 → BF.7 infection	female	30	3	2020-12-28	inactivated vaccine	2021-01-26	inactivated vaccine	2021-11-08	inactivated vaccine	——	——	2022-11-23	26	2022-10-21	33
CoronaVac x 3 → BF.7 infection	female	35	3	2021-05-11	inactivated vaccine	2021-06-02	inactivated vaccine	2022-01-05	inactivated vaccine	——	——	2022-11-23	32	2022-10-17	37
CoronaVac x 3 → BF.7 infection	male	37	3	2021-05-21	inactivated vaccine	2021-06-12	inactivated vaccine	2022-01-12	inactivated vaccine	——	——	2022-11-23	36	2022-10-05	49
CoronaVac x 3 → BF.7 infection	female	36	3	2021-05-21	inactivated vaccine	2021-06-12	inactivated vaccine	2022-01-12	inactivated vaccine	——	——	2022-11-23	38	2022-10-06	48
CoronaVac x 3 → BF.7 infection	male	58	3	2021-01-21	inactivated vaccine	2021-02-05	inactivated vaccine	2021-11-10	inactivated vaccine	——	——	2022-11-23	36	2022-10-05	49
CoronaVac x 3 → BF.7 infection	male	35	3	2021-01-21	inactivated vaccine	2021-02-05	inactivated vaccine	2021-11-10	inactivated vaccine	——	——	2022-11-23	36	2022-10-05	49
CoronaVac x 3 → BF.7 infection	male	30	3	2021-07-05	inactivated vaccine	2021-07-29	inactivated vaccine	2022-03-25	inactivated vaccine	——	——	2022-11-23	38	2022-10-06	48
CoronaVac x 3 → BF.7 infection	female	30	3	2021-07-05	inactivated vaccine	2021-07-29	inactivated vaccine	2022-03-25	inactivated vaccine	——	——	2022-11-23	42	2022-10-05	49
